# The MIME-seq technique allows to monitor the interaction of small non-coding RNAs with Argonaute proteins and their transfer to other cells

**DOI:** 10.64898/2025.12.18.695118

**Authors:** Jérôme Perrard, Claudiane Guay, Nadège Zanou, Romano Regazzi

## Abstract

The MIME-seq2.0 technique utilizes a chimeric HENMT1 methyltransferase engineered to bind to Argonaute proteins (hereafter referred to MIME enzyme) to protect the terminal sugar of small non-coding RNAs (sncRNAs) from oxidation, a reaction that inhibits unmodified RNA ligation and cloning. In this study, we confirm that the MIME-seq technique efficiently distinguishes oxidized and non-oxidized sncRNAs. Indeed, expression of the MIME enzyme in the insulin-secreting cell line MIN6B1 protected miRNAs from oxidation and permitted their detection by RNA sequencing and quantitative PCR. Comparison of the sncRNA profile between wild type and MIME-expressing cells demonstrated protection from oxidation not only of miRNAs, but also of some Y-RNA and tRNA-derived fragments. Immunoprecipitation with Ago2 antibodies confirmed that the protected Y-RNA and tRNA fragments bind to Argonaute proteins. We also used this system to track miRNA transfer between cells via extracellular vesicles (EVs). miRNAs released inside EVs of MIME-expressing Jurkat T cells or C2C12 myotubes and delivered to MIN6B1 cells were protected from oxidation, enabling sensitive and specific detection of the transferred miRNAs in the receiving cells. Overall, the MIME-seq technique provides a powerful tool for analyzing small RNA binding to Argonaute proteins in living cells and offers new possibilities for tracking RNA transfer across different cell types.
