## Supplementary Table 1 for "The MIME-seq technique allows to monitor the interaction of small non-coding RNAs with Argonaute proteins and their transfer to other cells": Suppl Table 1.xlsx

### Sheet: Sheet1
Name	Complete name	Sequence	Qiagen Geneglobe ID
Y1-Frag	mmu-Y1f-RNA_1	CTTCTCACTACTGCACTTGACTAGTCTT	YCP2178497
Y3-Frag	mmu-Y3f-RNA_1	CTCCCACTGCTTCACTTGACCAGCCTT	YCP2178500
Val-CAC	mmu-5tRF-ValCAC_1	GTTTCCGTAGTGTAGTGGTTATCACGTTCGCCTGA	YCP2178494
Let-7b	hsa-let-7b-5p	UGAGGUAGUAGGUUGUGUGGUU	YP00204750
miR-1	hsa-miR-1-3p	UGGAAUGUAAAGAAGUAUGUAU	YP00204344
miR-7	hsa-miR-7-5p	UGGAAGACUAGUGAUUUUGUUGUU	YP00205877
miR-142-3p	hsa-miR-142-3p	UGUAGUGUUUCCUACUUUAUGGA	YP00204291
miR-142-5p	hsa-miR-142-5p	CAUAAAGUAGAAAGCACUACU	YP00204722
miR-16	hsa-miR-16-5p	UAGCAGCACGUAAAUAUUGGCG	YP00205702
miR-133	hsa-miR-133b	UUUGGUCCCCUUCAACCAGCUA	YP00206058
mmu-miR-155	mmu-miR-155-5P	UUAAUGCUAAUUGUGAUAGGGGU	YP02119303
hsa-miR-155	hsa-miR-155-5P	UUAAUGCUAAUCGUGAUAGGGGU	YP00204308
U6	U6 snRNA		YP00203907
