## Supplementary Table 2 for "The MIME-seq technique allows to monitor the interaction of small non-coding RNAs with Argonaute proteins and their transfer to other cells": Suppl Table 2.xlsx

### Sheet: Processed
Name	pCDNA_H2O_rep1_S1	pCDNA_H2O_rep2_S1	pCDNA_Oxi_rep1_S1	pCDNA_Oxi_rep2_S1	pMIME_H2O_rep1_S1	pMIME_H2O_rep2_S1	pMIME_Oxi_rep1_S1	pMIME_Oxi_rep2_S1	pCDNA_H2O	pCDNA_Oxi	pMIME_H2O	pMIME_Oxi	miR Basal Protection	miR MIME Protection		Name	pCDNA_H2O_rep1_S1	pCDNA_H2O_rep2_S1	pCDNA_Oxi_rep1_S1	pCDNA_Oxi_rep2_S1	pMIME_H2O_rep1_S1	pMIME_H2O_rep2_S1	pMIME_Oxi_rep1_S1	pMIME_Oxi_rep2_S1	CTRL_H2O	CTRL_Oxi	MIME_H2O	MIME_Oxi	miR Basal Protection	miR raw MIME Protection
mmu-let-7c-5p	623683	793677	1320	971	509510	701911	683539	556324	708680	1145.5	605710	619932	0.161639	102.348		mmu-piR-23501	11254	6346	7220	2239	5936	8193	3066	1818	8800	4729.5	7064.5	2442	53.7443	34.5672
mmu-miR-7a-5p	683429	946203	840	791	347696	454682	183850	110715	814816	815.5	401189	147282	0.100084	36.7115		mmu-piR-69027	7328	7784	15	23	10964	7410	7	10	7556	19	9187	8.5	0.251456	0.092522
mmu-let-7b-5p	415958	496233	1246	655	327411	411383	353320	236569	456096	950.5	369397	294944	0.208399	79.8449		mmu-piR-67265	3052	2441	6702	3763	1625	3612	3854	2892	2746.5	5232.5	2618.5	3373	190.515	128.814
mmu-miR-375-3p	567224	557076	785	587	322101	348385	131585	161201	562150	686	335243	146393	0.122031	43.6677		mmu-piR-67787	3925	7096	23	22	3182	6462	21	58	5510.5	22.5	4822	39.5	0.408311	0.819162
mmu-let-7a-5p	206391	277519	318	159	155669	204158	138370	105610	241955	238.5	179914	121990	0.098572	67.8048		mmu-piR-5114	4983	5077	9	6	3725	3780	15	2	5030	7.5	3752.5	8.5	0.149105	0.226516
mmu-miR-16-5p	226245	257157	162	143	152178	190455	5160	3661	241701	152.5	171316	4410.5	0.0630945	2.57447		mmu-piR-67196	2127	2274	50	37	4179	3434	24	30	2200.5	43.5	3806.5	27	1.97682	0.709313
mmu-let-7f-5p	161776	210404	240	126	109876	148463	89409	67285	186090	183	129170	78347	0.0983395	60.6544		mmu-piR-68892	1049	680	1347	1006	1020	1134	835	900	864.5	1176.5	1077	867.5	136.09	80.5478
mmu-let-7g-5p	158579	212675	185	147	93191	127981	61554	45402	185627	166	110586	53478	0.0894266	48.3587		mmu-piR-62566	1664	1003	206	530	1232	1189	34	353	1333.5	368	1210.5	193.5	27.5966	15.9851
mmu-let-7i-5p	121869	149683	136	76	85684	111760	99839	63491	135776	106	98722	81665	0.0780698	82.7222		mmu-piR-68566	904	800	216	444	1007	721	156	268	852	330	864	212	38.7324	24.537
mmu-miR-7b-5p	98322	150551	158	103	60340	93593	47855	33096	124436	130.5	76966.5	40475.5	0.104873	52.5885		mmu-piR-58792	798	721	116	105	657	466	83	76	759.5	110.5	561.5	79.5	14.549	14.1585
mmu-miR-26a-5p	98322	97585	51	49	40638	58173	2654	2945	97953.5	50	49405.5	2799.5	0.0510446	5.66637		mmu-piR-68125	513	588	65	260	681	691	24	108	550.5	162.5	686	66	29.5186	9.62099
mmu-miR-200c-3p	57117	63953	42	55	33547	41031	29845	38335	60535	48.5	37289	34090	0.0801189	91.4211		mmu-piR-68014	588	793	4	4	488	1002	6	12	690.5	4	745	9	0.57929	1.20805
mmu-let-7d-5p	56877	70126	99	57	35984	45859	26910	22251	63501.5	78	40921.5	24580.5	0.122832	60.0674		mmu-piR-46994	431	408	223	498	287	340	90	443	419.5	360.5	313.5	266.5	85.9356	85.008
mmu-miR-129-5p	42363	45306	20	51	29029	37955	25725	13333	43834.5	35.5	33492	19529	0.0809864	58.3094		mmu-piR-67402	428	238	379	389	356	265	306	292	333	384	310.5	299	115.315	96.2963
mmu-miR-191-5p	39302	48572	135	81	33066	44038	14060	11553	43937	108	38552	12806.5	0.245806	33.2188		mmu-piR-22375	858	764	4	2	403	558	3	6	811	3	480.5	4.5	0.369914	0.936524
mmu-miR-30e-5p	61109	65135	11	8	17825	25809	519	444	63122	9.5	21817	481.5	0.0150502	2.20699		mmu-piR-68131	604	625	0	1	500	661	12	6	614.5	0.5	580.5	9	0.081367	1.55039
mmu-let-7e-5p	28915	43879	45	31	20750	32923	16309	15852	36397	38	26836.5	16080.5	0.104404	59.9203		mmu-piR-67758	330	395	384	195	295	405	167	177	362.5	289.5	350	172	79.8621	49.1429
mmu-miR-93-5p	41967	48551	42	43	23407	37844	4654	1829	45259	42.5	30625.5	3241.5	0.093904	10.5843		mmu-piR-68030	542	545	40	179	398	399	32	115	543.5	109.5	398.5	73.5	20.1472	18.4442
mmu-miR-26b-5p	37066	41766	19	28	15625	18956	4170	4466	39416	23.5	17290.5	4318	0.0596205	24.9733		mmu-piR-67886	369	272	157	332	364	261	68	251	320.5	244.5	312.5	159.5	76.2871	51.04
mmu-miR-30d-5p	35921	35149	14	9	14562	19152	1157	1249	35535	11.5	16857	1203	0.0323625	7.1365		mmu-piR-68007	267	313	136	491	220	263	33	208	290	313.5	241.5	120.5	108.103	49.8965
mmu-miR-151-5p	16540	20884	19	8	12169	16203	19660	13559	18712	13.5	14186	16609.5	0.0721462	117.084		mmu-piR-30570	302	467	80	199	257	393	63	42	384.5	139.5	325	52.5	36.2809	16.1538
mmu-miR-141-3p	33207	40304	86	83	9974	10361	1960	1583	36755.5	84.5	10167.5	1771.5	0.229898	17.4232		mmu-piR-65604	523	266	47	156	381	303	24	99	394.5	101.5	342	61.5	25.7288	17.9825
mmu-miR-320-3p	16443	18825	59	75	11782	17843	8127	8023	17634	67	14812.5	8075	0.379948	54.5148		mmu-piR-68132	423	452	1	0	355	477	6	3	437.5	0.5	416	4.5	0.114286	1.08173
mmu-miR-30a-5p	19859	20944	15	14	6476	8996	275	320	20401.5	14.5	7736	297.5	0.0710732	3.84566		mmu-piR-7805	409	510	12	9	393	368	0	7	459.5	10.5	380.5	3.5	2.28509	0.919842
mmu-miR-98-5p	11850	15364	23	9	7699	10175	6047	5316	13607	16	8937	5681.5	0.117587	63.5728		mmu-piR-55865	522	372	34	21	362	329	3	24	447	27.5	345.5	13.5	6.15213	3.90738
mmu-miR-130b-3p	14529	17033	39	40	8540	12452	1855	930	15781	39.5	10496	1392.5	0.250301	13.267		mmu-piR-19271	419	455	0	0	199	223	4	0	437	0	211	2	0	0.947867
mmu-miR-24-3p	13851	14615	16	13	5727	5876	2881	1684	14233	14.5	5801.5	2282.5	0.101876	39.3433		mmu-piR-23622	181	185	33	170	159	159	19	99	183	101.5	159	59	55.4645	37.1069
mmu-miR-29a-3p	13891	17591	30	15	5860	5270	805	856	15741	22.5	5565	830.5	0.142939	14.9236		mmu-piR-58793	199	142	105	107	144	121	79	68	170.5	106	132.5	73.5	62.1701	55.4717
mmu-miR-103-3p	12740	14877	6	11	5090	5988	1210	807	13808.5	8.5	5539	1008.5	0.0615563	18.2073		mmu-piR-25838	243	206	36	87	123	128	15	14	224.5	61.5	125.5	14.5	27.3942	11.5538
mmu-miR-574-5p	7223	9440	12	18	4562	6589	4275	2565	8331.5	15	5575.5	3420	0.18004	61.3398		mmu-piR-68140	129	95	50	170	128	82	30	72	112	110	105	51	98.2143	48.5714
mmu-miR-99b-5p	7840	9568	2	3	5923	8489	667	530	8704	2.5	7206	598.5	0.0287224	8.30558		mmu-piR-61720	138	53	46	103	129	89	30	57	95.5	74.5	109	43.5	78.0105	39.9083
mmu-miR-423-5p	6589	7711	17	12	4615	6596	4247	2762	7150	14.5	5605.5	3504.5	0.202797	62.519		mmu-piR-63116	95	69	56	91	122	73	22	64	82	73.5	97.5	43	89.6341	44.1026
mmu-miR-340-5p	11341	12441	0	0	3657	3583	783	706	11891	0	3620	744.5	0	20.5663		mmu-piR-64009	99	126	32	75	92	100	32	23	112.5	53.5	96	27.5	47.5556	28.6458
mmu-miR-342-3p	6284	5972	0	5	4137	4914	3694	3260	6128	2.5	4525.5	3477	0.0407963	76.8313		mmu-piR-32968	98	109	75	51	58	80	71	36	103.5	63	69	53.5	60.8696	77.5362
mmu-miR-185-5p	7597	8490	2	3	3821	4317	1977	1254	8043.5	2.5	4069	1615.5	0.031081	39.7026		mmu-piR-57305	62	64	46	131	71	68	29	75	63	88.5	69.5	52	140.476	74.8201
mmu-miR-3099-3p	4513	4564	13	11	3229	5072	5264	3933	4538.5	12	4150.5	4598.5	0.264405	110.794		mmu-piR-62971	81	88	54	148	43	51	10	70	84.5	101	47	40	119.527	85.1064
mmu-miR-182-5p	6432	7057	0	4	3765	4620	1554	1470	6744.5	2	4192.5	1512	0.0296538	36.0644		mmu-piR-68126	106	83	14	85	96	101	8	48	94.5	49.5	98.5	28	52.381	28.4264
mmu-miR-137-3p	6762	7744	0	2	2618	4037	438	542	7253	1	3327.5	490	0.0137874	14.7258		mmu-piR-8131	94	105	84	27	68	59	45	24	99.5	55.5	63.5	34.5	55.7789	54.3307
mmu-miR-125a-5p	4482	5755	3	8	3111	2192	1439	1320	5118.5	5.5	2651.5	1379.5	0.107453	52.0272		mmu-piR-61509	105	61	27	61	87	57	8	84	83	44	72	46	53.012	63.8889
mmu-miR-15b-5p	5754	5153	0	0	3897	2575	269	241	5453.5	0	3236	255	0	7.8801		mmu-piR-67555	102	104	19	15	96	83	30	37	103	17	89.5	33.5	16.5049	37.4302
mmu-miR-138-5p	6018	5091	5	6	3019	2745	414	247	5554.5	5.5	2882	330.5	0.0990188	11.4677		mmu-piR-60414	122	137	3	3	119	70	6	1	129.5	3	94.5	3.5	2.3166	3.7037
mmu-miR-29b-3p	4661	6914	3	0	2289	1944	335	484	5787.5	1.5	2116.5	409.5	0.0259179	19.348		mmu-piR-66288	9	14	7	361	4	21	13	11	11.5	184	12.5	12	1600	96
mmu-miR-130a-3p	4364	5279	7	6	2246	3086	291	207	4821.5	6.5	2666	249	0.134813	9.33983		mmu-piR-27100	143	117	0	0	82	86	0	1	130	0	84	0.5	0	0.595238
mmu-miR-483-3p	4256	2701	9	0	2609	2269	2203	1101	3478.5	4.5	2439	1652	0.129366	67.7327		mmu-piR-67897	73	57	14	105	43	44	3	38	65	59.5	43.5	20.5	91.5385	47.1264
mmu-miR-671-5p	5052	4550	3	0	2320	2055	601	307	4801	1.5	2187.5	454	0.0312435	20.7543		mmu-piR-59984	95	117	5	0	43	76	3	1	106	2.5	59.5	2	2.35849	3.36134
mmu-miR-429-3p	4007	5605	1	5	1976	2419	342	330	4806	3	2197.5	336	0.062422	15.2901		mmu-piR-44760	53	53	38	49	47	58	21	19	53	43.5	52.5	20	82.0755	38.0952
mmu-miR-421-3p	3438	3923	4	0	2037	2885	1504	885	3680.5	2	2461	1194.5	0.0543404	48.5372		mmu-piR-38315	88	125	0	0	75	47	0	1	106.5	0	61	0.5	0	0.819672
mmu-miR-29c-3p	4446	6456	1	6	1584	1398	202	205	5451	3.5	1491	203.5	0.0642084	13.6486		mmu-piR-11876	87	101	0	0	64	38	0	2	94	0	51	1	0	1.96078
mmu-miR-30e-3p	3351	3831	0	1	1952	2449	1381	966	3591	0.5	2200.5	1173.5	0.0139237	53.3288		mmu-piR-68557	116	71	0	9	43	45	2	1	93.5	4.5	44	1.5	4.81283	3.40909
mmu-miR-744-5p	4406	3477	3	0	1527	2257	1465	636	3941.5	1.5	1892	1050.5	0.0380566	55.5233		mmu-piR-68208	68	38	12	25	77	32	5	22	53	18.5	54.5	13.5	34.9057	24.7706
mmu-miR-483-5p	2430	2503	1	0	2244	3267	1742	1052	2466.5	0.5	2755.5	1397	0.0202716	50.6986		mmu-piR-68453	42	33	23	48	31	31	5	44	37.5	35.5	31	24.5	94.6667	79.0323
mmu-miR-183-5p	3420	3890	0	2	2105	2538	534	605	3655	1	2321.5	569.5	0.0273598	24.5316		mmu-piR-50001	44	22	23	38	32	42	32	23	33	30.5	37	27.5	92.4242	74.3243
mmu-miR-425-5p	5164	4298	0	0	1330	1626	274	399	4731	0	1478	336.5	0	22.7673		mmu-piR-49397	17	57	10	51	26	36	17	38	37	30.5	31	27.5	82.4324	88.7097
mmu-miR-361-5p	3904	3927	1	0	2123	2369	206	244	3915.5	0.5	2246	225	0.0127698	10.0178		mmu-piR-61510	38	28	15	50	37	26	2	47	33	32.5	31.5	24.5	98.4848	77.7778
mmu-miR-99a-5p	4502	3328	0	0	1781	1793	215	479	3915	0	1787	347	0	19.418		mmu-piR-59557	28	45	17	45	33	40	20	7	36.5	31	36.5	13.5	84.9315	36.9863
mmu-miR-200a-3p	4255	5104	7	11	1321	1099	139	156	4679.5	9	1210	147.5	0.192328	12.1901		mmu-piR-68019	37	22	14	46	23	26	10	25	29.5	30	24.5	17.5	101.695	71.4286
mmu-miR-30a-3p	2287	2634	2	4	1667	2150	1968	1307	2460.5	3	1908.5	1637.5	0.121926	85.8004		mmu-piR-67881	30	41	16	41	23	24	15	8	35.5	28.5	23.5	11.5	80.2817	48.9362
mmu-miR-324-5p	2421	2908	4	0	1465	1726	1668	848	2664.5	2	1595.5	1258	0.075061	78.8468		mmu-piR-58552	44	57	8	0	28	44	7	2	50.5	4	36	4.5	7.92079	12.5
mmu-miR-9-5p	3742	3672	0	3	1438	1448	242	192	3707	1.5	1443	217	0.040464	15.0381		mmu-piR-32818	25	29	12	28	26	32	5	25	27	20	29	15	74.0741	51.7241
mmu-miR-128-3p	2731	2798	5	0	1754	1329	797	527	2764.5	2.5	1541.5	662	0.0904323	42.9452		mmu-piR-61756	38	21	12	27	23	30	24	6	29.5	19.5	26.5	15	66.1017	56.6038
mmu-miR-598-3p	2392	3447	6	9	1190	1644	307	351	2919.5	7.5	1417	329	0.256893	23.2181		mmu-piR-15406	47	39	2	3	49	33	3	4	43	2.5	41	3.5	5.81395	8.53659
mmu-miR-181a-5p	3808	2475	0	0	953	1078	198	238	3141.5	0	1015.5	218	0	21.4673		mmu-piR-68020	30	19	15	34	20	18	6	17	24.5	24.5	19	11.5	100	60.5263
mmu-miR-325-3p	2981	2373	3	0	1324	1181	232	248	2677	1.5	1252.5	240	0.0560329	19.1617		mmu-piR-7914	48	31	2	0	45	32	0	0	39.5	1	38.5	0	2.53165	0
mmu-miR-700-3p	1899	1873	7	2	1678	2020	474	257	1886	4.5	1849	365.5	0.2386	19.7674		mmu-piR-23908	34	48	12	4	26	24	4	5	41	8	25	4.5	19.5122	18
mmu-miR-652-3p	2243	1681	0	0	919	1200	1213	800	1962	0	1059.5	1006.5	0	94.9976		mmu-piR-59558	17	34	6	28	21	29	9	6	25.5	17	25	7.5	66.6667	30
mmu-miR-1839-5p	1925	2635	0	0	1108	1451	196	193	2280	0	1279.5	194.5	0	15.2013		mmu-piR-1436	38	49	0	0	20	43	0	0	43.5	0	31.5	0	0	0
mmu-miR-210-3p	1964	2702	1	0	988	1340	231	100	2333	0.5	1164	165.5	0.0214316	14.2182		mmu-piR-68887	37	24	6	7	38	11	2	12	30.5	6.5	24.5	7	21.3115	28.5714
mmu-miR-125b-5p	2097	2484	0	0	1384	763	238	177	2290.5	0	1073.5	207.5	0	19.3293		mmu-piR-3166	35	29	0	3	34	23	2	2	32	1.5	28.5	2	4.6875	7.01754
mmu-miR-741-3p	2104	1271	0	0	1434	838	1076	300	1687.5	0	1136	688	0	60.5634		mmu-piR-67239	44	27	3	12	11	20	0	6	35.5	7.5	15.5	3	21.1268	19.3548
mmu-miR-15a-5p	2378	2727	0	8	818	633	48	59	2552.5	4	725.5	53.5	0.156709	7.37422		mmu-piR-67522	24	45	1	1	30	19	0	2	34.5	1	24.5	1	2.89855	4.08163
mmu-miR-5099	1647	1722	86	51	1350	1685	62	67	1684.5	68.5	1517.5	64.5	4.06649	4.25041		mmu-piR-5593	36	32	0	1	22	18	4	3	34	0.5	20	3.5	1.47059	17.5
mmu-miR-384-5p	1755	2652	0	8	721	761	289	282	2203.5	4	741	285.5	0.181529	38.529
mmu-miR-21a-5p	2095	2551	3	0	885	599	107	98	2323	1.5	742	102.5	0.0645717	13.814
mmu-miR-25-3p	1662	2001	0	0	1205	885	194	191	1831.5	0	1045	192.5	0	18.4211
mmu-miR-27b-3p	1294	2211	0	0	906	721	356	320	1752.5	0	813.5	338	0	41.5489
mmu-miR-181b-5p	2082	1571	0	0	724	713	154	268	1826.5	0	718.5	211	0	29.3667
mmu-miR-30c-5p	1040	2211	1	0	893	622	145	169	1625.5	0.5	757.5	157	0.0307598	20.7261
mmu-miR-670-5p	1115	1704	0	0	504	954	313	184	1409.5	0	729	248.5	0	34.0878
mmu-miR-532-5p	1057	1433	0	0	688	919	379	185	1245	0	803.5	282	0	35.0965
mmu-miR-22-3p	1567	1769	12	0	527	464	59	87	1668	6	495.5	73	0.359712	14.7326
mmu-miR-7a-2-3p	949	1195	0	0	876	698	131	90	1072	0	787	110.5	0	14.0407
mmu-miR-141-5p	1065	1301	0	0	550	639	177	108	1183	0	594.5	142.5	0	23.9697
mmu-miR-34a-5p	1194	1330	0	0	475	491	145	47	1262	0	483	96	0	19.8758
mmu-miR-187-3p	879	1188	0	0	494	779	105	85	1033.5	0	636.5	95	0	14.9254
mmu-miR-9-3p	1168	1166	4	0	476	362	71	71	1167	2	419	71	0.17138	16.9451
mmu-let-7j	876	1078	1	2	479	577	185	118	977	1.5	528	151.5	0.153531	28.6932
mmu-miR-345-3p	898	970	0	0	489	473	261	108	934	0	481	184.5	0	38.3576
mmu-miR-183-3p	772	995	0	0	461	692	78	86	883.5	0	576.5	82	0	14.2238
mmu-miR-106b-5p	922	988	0	0	429	349	179	147	955	0	389	163	0	41.9023
mmu-miR-466i-5p	605	607	26	36	401	400	606	328	606	31	400.5	467	5.11551	116.604
mmu-miR-124-3p	1613	689	0	0	397	219	39	43	1151	0	308	41	0	13.3117
mmu-miR-1224-5p	528	661	0	0	318	653	641	148	594.5	0	485.5	394.5	0	81.2564
mmu-miR-676-3p	674	743	3	0	448	568	278	167	708.5	1.5	508	222.5	0.211715	43.7992
mmu-miR-200b-3p	720	1182	1	0	385	374	95	124	951	0.5	379.5	109.5	0.0525762	28.8538
mmu-miR-23b-3p	572	1227	3	0	504	407	68	86	899.5	1.5	455.5	77	0.166759	16.9045
mmu-miR-107-3p	837	890	0	0	375	459	133	68	863.5	0	417	100.5	0	24.1007
mmu-miR-28a-3p	529	613	0	11	351	625	397	232	571	5.5	488	314.5	0.963222	64.4467
mmu-miR-488-3p	1137	847	0	0	323	265	60	74	992	0	294	67	0	22.7891
mmu-miR-1981-5p	461	636	1	0	282	558	457	286	548.5	0.5	420	371.5	0.0911577	88.4524
mmu-miR-122-5p	557	234	4	0	1027	708	68	27	395.5	2	867.5	47.5	0.505689	5.4755
mmu-miR-30b-5p	552	1205	0	0	464	261	40	56	878.5	0	362.5	48	0	13.2414
mmu-miR-129-2-3p	704	939	0	0	529	302	21	63	821.5	0	415.5	42	0	10.1083
mmu-miR-378a-3p	930	763	0	0	212	284	54	39	846.5	0	248	46.5	0	18.75
mmu-miR-374b-5p	763	694	0	0	304	271	91	101	728.5	0	287.5	96	0	33.3913
mmu-miR-125a-3p	376	514	1	1	287	398	339	266	445	1	342.5	302.5	0.224719	88.3212
mmu-miR-470-5p	742	298	0	0	371	221	319	129	520	0	296	224	0	75.6757
mmu-miR-186-5p	710	826	0	0	237	236	19	27	768	0	236.5	23	0	9.72516
mmu-miR-425-3p	506	650	0	0	302	364	115	51	578	0	333	83	0	24.9249
mmu-miR-7689-3p	681	573	4	7	219	242	106	122	627	5.5	230.5	114	0.877193	49.4577
mmu-miR-497a-5p	644	688	0	0	225	284	65	21	666	0	254.5	43	0	16.8959
mmu-miR-96-5p	609	742	0	0	286	196	19	49	675.5	0	241	34	0	14.1079
mmu-miR-184-3p	510	396	0	7	343	271	181	172	453	3.5	307	176.5	0.772627	57.4919
mmu-miR-99b-3p	450	579	0	0	291	434	79	38	514.5	0	362.5	58.5	0	16.1379
mmu-miR-195a-5p	490	647	1	1	264	413	19	34	568.5	1	338.5	26.5	0.175901	7.82866
mmu-miR-126a-3p	453	586	0	3	286	481	28	10	519.5	1.5	383.5	19	0.288739	4.95437
mmu-miR-877-5p	270	370	2	0	185	340	357	251	320	1	262.5	304	0.3125	115.81
mmu-miR-708-5p	498	643	0	0	233	311	27	36	570.5	0	272	31.5	0	11.5809
mmu-miR-672-5p	257	488	0	0	217	445	226	108	372.5	0	331	167	0	50.4532
mmu-miR-1198-5p	516	445	0	0	254	192	134	120	480.5	0	223	127	0	56.9507
mmu-miR-28a-5p	495	513	0	0	266	218	71	94	504	0	242	82.5	0	34.0909
mmu-miR-25-5p	373	357	0	4	254	329	96	54	365	2	291.5	75	0.547945	25.729
mmu-miR-505-5p	274	318	0	0	189	226	251	205	296	0	207.5	228	0	109.88
mmu-miR-149-5p	444	354	0	0	257	292	56	53	399	0	274.5	54.5	0	19.8543
mmu-miR-455-3p	394	433	0	0	234	226	86	48	413.5	0	230	67	0	29.1304
mmu-miR-3473b	403	287	86	31	211	262	52	66	345	58.5	236.5	59	16.9565	24.9471
mmu-miR-339-3p	372	361	0	0	211	234	22	21	366.5	0	222.5	21.5	0	9.66292
mmu-miR-484	334	464	0	0	140	134	18	49	399	0	137	33.5	0	24.4526
mmu-miR-384-3p	305	479	0	0	182	147	13	12	392	0	164.5	12.5	0	7.59878
mmu-miR-93-3p	308	287	0	0	239	196	44	44	297.5	0	217.5	44	0	20.2299
mmu-miR-146b-5p	399	348	0	0	164	114	23	45	373.5	0	139	34	0	24.4604
mmu-miR-200a-5p	216	364	0	0	139	222	87	52	290	0	180.5	69.5	0	38.5042
mmu-miR-301a-3p	318	437	0	0	119	116	32	38	377.5	0	117.5	35	0	29.7872
mmu-miR-342-5p	190	176	0	0	135	167	197	163	183	0	151	180	0	119.205
mmu-miR-153-3p	248	392	2	4	125	107	68	51	320	3	116	59.5	0.9375	51.2931
mmu-miR-30c-1-3p	244	256	0	0	181	231	35	18	250	0	206	26.5	0	12.8641
mmu-miR-30b-3p	166	276	0	0	152	225	45	56	221	0	188.5	50.5	0	26.7905
mmu-miR-101b-3p	285	389	0	0	100	127	17	2	337	0	113.5	9.5	0	8.37004
mmu-miR-27b-5p	215	277	0	0	149	190	40	44	246	0	169.5	42	0	24.7788
mmu-miR-129-1-3p	195	380	0	0	138	126	25	44	287.5	0	132	34.5	0	26.1364
mmu-miR-153-5p	266	320	0	0	118	130	29	23	293	0	124	26	0	20.9677
mmu-miR-325-5p	233	248	0	0	143	79	77	80	240.5	0	111	78.5	0	70.7207
mmu-miR-32-3p	240	204	0	0	146	161	56	29	222	0	153.5	42.5	0	27.6873
mmu-miR-3068-5p	242	284	0	0	110	102	40	37	263	0	106	38.5	0	36.3208
mmu-miR-146a-5p	126	420	0	0	118	97	13	16	273	0	107.5	14.5	0	13.4884
mmu-miR-743a-3p	269	149	0	0	165	84	87	31	209	0	124.5	59	0	47.3896
mmu-miR-151-3p	262	174	0	0	114	76	78	59	218	0	95	68.5	0	72.1053
mmu-miR-30c-2-3p	202	211	0	0	133	173	20	10	206.5	0	153	15	0	9.80392
mmu-miR-96-3p	159	272	0	0	100	179	5	6	215.5	0	139.5	5.5	0	3.94265
mmu-miR-465c-5p	341	130	0	0	145	66	19	13	235.5	0	105.5	16	0	15.1659
mmu-miR-298-5p	146	141	0	0	96	174	89	59	143.5	0	135	74	0	54.8148
mmu-miR-27a-3p	180	276	0	0	101	69	12	25	228	0	85	18.5	0	21.7647
mmu-miR-671-3p	173	162	3	0	129	146	22	14	167.5	1.5	137.5	18	0.895522	13.0909
mmu-miR-500-3p	218	195	0	0	76	89	15	24	206.5	0	82.5	19.5	0	23.6364
mmu-miR-140-3p	163	212	0	0	86	58	48	24	187.5	0	72	36	0	50
mmu-miR-574-3p	94	171	0	0	133	138	25	24	132.5	0	135.5	24.5	0	18.0812
mmu-let-7d-3p	153	193	0	0	119	85	22	10	173	0	102	16	0	15.6863
mmu-miR-181a-1-3p	192	187	0	0	80	104	8	5	189.5	0	92	6.5	0	7.06522
mmu-miR-138-2-3p	140	135	0	0	117	71	56	49	137.5	0	94	52.5	0	55.8511
mmu-miR-92b-5p	97	97	1	0	89	80	128	75	97	0.5	84.5	101.5	0.515464	120.118
mmu-miR-378c	182	197	2	0	76	105	1	3	189.5	1	90.5	2	0.527704	2.20994
mmu-miR-423-3p	179	196	0	0	67	57	21	26	187.5	0	62	23.5	0	37.9032
mmu-miR-670-3p	207	229	1	0	50	34	11	12	218	0.5	42	11.5	0.229358	27.381
mmu-miR-465a-3p	152	82	0	0	101	45	99	62	117	0	73	80.5	0	110.274
mmu-miR-5121	175	48	53	23	110	41	23	24	111.5	38	75.5	23.5	34.0807	31.1258
mmu-miR-200b-5p	117	145	0	0	68	103	36	24	131	0	85.5	30	0	35.0877
mmu-miR-486a-5p	91	102	0	0	73	114	61	43	96.5	0	93.5	52	0	55.615
mmu-miR-708-3p	112	188	0	0	66	95	9	8	150	0	80.5	8.5	0	10.559
mmu-miR-106b-3p	159	157	0	0	82	56	12	6	158	0	69	9	0	13.0435
mmu-miR-2137	178	42	3	2	134	102	6	3	110	2.5	118	4.5	2.27273	3.81356
mmu-miR-501-3p	124	101	0	0	67	99	45	32	112.5	0	83	38.5	0	46.3855
mmu-miR-92b-3p	191	67	0	0	104	83	13	5	129	0	93.5	9	0	9.62567
mmu-miR-5113	94	125	0	0	46	91	76	24	109.5	0	68.5	50	0	72.9927
mmu-miR-23a-3p	115	169	0	0	75	68	10	12	142	0	71.5	11	0	15.3846
mmu-miR-338-3p	187	181	0	0	47	22	0	4	184	0	34.5	2	0	5.7971
mmu-miR-465a-5p	239	87	0	0	57	43	13	0	163	0	50	6.5	0	13
mmu-miR-140-5p	115	141	0	0	85	76	13	8	128	0	80.5	10.5	0	13.0435
mmu-miR-194-5p	135	184	0	0	59	33	7	9	159.5	0	46	8	0	17.3913
mmu-miR-872-5p	124	149	0	0	62	37	23	27	136.5	0	49.5	25	0	50.5051
mmu-miR-296-3p	113	138	0	0	58	88	15	10	125.5	0	73	12.5	0	17.1233
mmu-miR-1306-5p	93	77	3	0	70	93	49	36	85	1.5	81.5	42.5	1.76471	52.1472
mmu-miR-1968-5p	79	88	0	0	70	55	72	55	83.5	0	62.5	63.5	0	101.6
mmu-miR-205-5p	103	164	3	5	54	67	5	9	133.5	4	60.5	7	2.99625	11.5702
mmu-miR-3473a	92	123	6	0	95	85	4	2	107.5	3	90	3	2.7907	3.33333
mmu-miR-1983	82	141	0	0	89	75	4	6	111.5	0	82	5	0	6.09756
mmu-miR-362-5p	127	165	0	0	35	46	11	10	146	0	40.5	10.5	0	25.9259
mmu-miR-709	87	99	11	7	58	101	12	8	93	9	79.5	10	9.67742	12.5786
mmu-miR-330-5p	114	151	0	0	40	61	8	5	132.5	0	50.5	6.5	0	12.8713
mmu-miR-139-5p	69	84	0	0	61	64	39	54	76.5	0	62.5	46.5	0	74.4
mmu-miR-532-3p	80	113	0	0	70	62	24	20	96.5	0	66	22	0	33.3333
mmu-miR-15b-3p	113	114	0	0	62	42	6	18	113.5	0	52	12	0	23.0769
mmu-miR-879-3p	112	105	0	0	62	50	12	10	108.5	0	56	11	0	19.6429
mmu-miR-350-3p	64	153	0	0	63	54	1	12	108.5	0	58.5	6.5	0	11.1111
mmu-miR-22-5p	103	124	0	0	63	38	7	11	113.5	0	50.5	9	0	17.8218
mmu-miR-669c-5p	99	56	0	0	60	45	53	22	77.5	0	52.5	37.5	0	71.4286
mmu-miR-471-5p	153	70	0	0	79	22	5	5	111.5	0	50.5	5	0	9.90099
mmu-miR-328-3p	66	121	0	0	64	47	31	4	93.5	0	55.5	17.5	0	31.5315
mmu-miR-126a-5p	95	118	0	0	41	66	8	5	106.5	0	53.5	6.5	0	12.1495
mmu-miR-383-5p	85	120	0	0	64	50	1	0	102.5	0	57	0.5	0	0.877193
mmu-miR-1199-5p	78	121	0	0	50	61	5	3	99.5	0	55.5	4	0	7.20721
mmu-miR-148b-3p	71	155	0	0	34	23	11	13	113	0	28.5	12	0	42.1053
mmu-miR-883a-5p	136	57	0	0	55	34	13	0	96.5	0	44.5	6.5	0	14.6067
mmu-miR-340-3p	46	100	0	0	61	30	30	26	73	0	45.5	28	0	61.5385
mmu-miR-192-5p	97	101	0	0	51	31	8	5	99	0	41	6.5	0	15.8537
mmu-miR-871-5p	97	46	0	0	62	20	45	19	71.5	0	41	32	0	78.0488
mmu-miR-375-5p	101	74	4	0	71	32	3	1	87.5	2	51.5	2	2.28571	3.8835
mmu-miR-1945	63	90	0	0	35	49	20	23	76.5	0	42	21.5	0	51.1905
mmu-miR-346-5p	88	81	0	0	52	41	6	6	84.5	0	46.5	6	0	12.9032
mmu-miR-872-3p	66	105	0	0	55	43	2	1	85.5	0	49	1.5	0	3.06122
mmu-miR-7a-1-3p	52	91	0	0	46	42	12	26	71.5	0	44	19	0	43.1818
mmu-let-7b-3p	57	105	0	0	66	36	2	3	81	0	51	2.5	0	4.90196
mmu-miR-219a-1-3p	78	75	0	0	55	54	3	2	76.5	0	54.5	2.5	0	4.58716
mmu-miR-3970	64	27	3	2	48	27	73	22	45.5	2.5	37.5	47.5	5.49451	126.667
mmu-miR-1191a	72	80	0	0	51	50	12	0	76	0	50.5	6	0	11.8812
mmu-miR-455-5p	75	88	0	0	51	42	4	5	81.5	0	46.5	4.5	0	9.67742
mmu-miR-760-3p	37	41	0	0	24	37	72	49	39	0	30.5	60.5	0	198.361
mmu-miR-1943-5p	49	73	0	0	32	45	36	17	61	0	38.5	26.5	0	68.8312
mmu-miR-467e-5p	93	55	0	0	34	50	12	7	74	0	42	9.5	0	22.619
mmu-miR-152-3p	62	113	0	0	34	25	5	5	87.5	0	29.5	5	0	16.9492
mmu-miR-700-5p	72	78	0	0	47	26	1	5	75	0	36.5	3	0	8.21918
mmu-miR-3968	20	35	15	33	49	23	15	36	27.5	24	36	25.5	87.2727	70.8333
mmu-miR-7688-5p	52	71	0	0	17	44	21	14	61.5	0	30.5	17.5	0	57.377
mmu-miR-3057-5p	36	46	0	0	19	50	34	31	41	0	34.5	32.5	0	94.2029
mmu-miR-344-3p	51	110	0	0	32	14	4	3	80.5	0	23	3.5	0	15.2174
mmu-miR-101a-3p	44	112	0	0	29	18	2	0	78	0	23.5	1	0	4.25532
mmu-miR-878-5p	99	43	0	0	39	16	6	1	71	0	27.5	3.5	0	12.7273
mmu-miR-5100	42	51	0	0	73	26	0	0	46.5	0	49.5	0	0	0
mmu-miR-499-5p	52	96	0	0	16	19	3	5	74	0	17.5	4	0	22.8571
mmu-miR-6240	42	26	5	36	33	28	5	6	34	20.5	30.5	5.5	60.2941	18.0328
mmu-miR-30d-3p	54	66	0	0	17	28	9	1	60	0	22.5	5	0	22.2222
mmu-miR-664-5p	38	35	0	0	17	41	17	15	36.5	0	29	16	0	55.1724
mmu-miR-1306-3p	53	40	0	0	28	8	11	21	46.5	0	18	16	0	88.8889
mmu-miR-31-5p	52	44	5	0	28	27	5	0	48	2.5	27.5	2.5	5.20833	9.09091
mmu-miR-467c-5p	46	32	0	0	37	23	15	7	39	0	30	11	0	36.6667
mmu-let-7k	24	35	9	8	21	26	18	15	29.5	8.5	23.5	16.5	28.8136	70.2128
mmu-miR-130b-5p	46	52	0	0	39	15	1	3	49	0	27	2	0	7.40741
mmu-let-7a-1-3p	31	67	0	0	34	18	0	3	49	0	26	1.5	0	5.76923
mmu-miR-99a-3p	69	48	0	0	21	7	4	2	58.5	0	14	3	0	21.4286
mmu-miR-6934-5p	24	28	8	0	27	32	20	9	26	4	29.5	14.5	15.3846	49.1525
mmu-miR-191-3p	33	54	0	0	27	21	11	2	43.5	0	24	6.5	0	27.0833
mmu-miR-200c-5p	52	57	0	0	18	15	1	1	54.5	0	16.5	1	0	6.06061
mmu-miR-3065-5p	43	52	0	0	11	20	9	6	47.5	0	15.5	7.5	0	48.3871
mmu-miR-1934-3p	30	29	0	0	20	19	26	11	29.5	0	19.5	18.5	0	94.8718
mmu-miR-582-5p	27	74	0	0	14	15	2	0	50.5	0	14.5	1	0	6.89655
mmu-miR-339-5p	31	45	0	0	27	20	5	2	38	0	23.5	3.5	0	14.8936
mmu-miR-132-3p	34	51	0	0	15	16	7	2	42.5	0	15.5	4.5	0	29.0323
mmu-miR-324-3p	21	50	0	0	20	28	5	0	35.5	0	24	2.5	0	10.4167
mmu-miR-331-3p	18	74	0	0	13	11	1	5	46	0	12	3	0	25
mmu-miR-1843a-5p	53	36	0	0	17	13	1	2	44.5	0	15	1.5	0	10
mmu-miR-1843b-5p	36	43	0	0	13	25	3	0	39.5	0	19	1.5	0	7.89474
mmu-miR-143-3p	28	49	1	3	12	20	4	0	38.5	2	16	2	5.19481	12.5
mmu-miR-345-5p	31	48	0	0	14	20	1	3	39.5	0	17	2	0	11.7647
mmu-miR-1224-3p	22	24	0	0	27	20	17	4	23	0	23.5	10.5	0	44.6809
mmu-miR-361-3p	35	43	0	0	14	14	4	2	39	0	14	3	0	21.4286
mmu-miR-132-5p	34	40	0	0	13	23	0	2	37	0	18	1	0	5.55556
mmu-miR-3066-5p	20	29	0	0	19	25	12	6	24.5	0	22	9	0	40.9091
mmu-miR-1947-5p	45	31	0	0	11	15	1	8	38	0	13	4.5	0	34.6154
mmu-miR-1249-5p	22	23	0	0	15	34	4	8	22.5	0	24.5	6	0	24.4898
mmu-miR-1249-3p	36	30	0	0	20	9	8	1	33	0	14.5	4.5	0	31.0345
mmu-miR-32-5p	26	58	0	0	8	8	4	0	42	0	8	2	0	25
mmu-miR-6538	26	9	5	0	34	22	1	3	17.5	2.5	28	2	14.2857	7.14286
